# Proximity labeling defines the phagosome lumen proteome of murine and primary human macrophages

**DOI:** 10.1101/2024.09.04.611277

**Authors:** Benjamin L. Allsup, Supriya Gharpure, Bryan D. Bryson

## Abstract

Proteomic analyses of the phagosome has significantly improved our understanding of the proteins which contribute to critical phagosome functions such as apoptotic cell clearance and microbial killing. However, previous methods of isolating phagosomes for proteomic analysis have relied on cell fractionation with some intrinsic limitations. Here, we present an alternative and modular proximity-labeling based strategy for mass spectrometry proteomic analysis of the phagosome lumen, termed PhagoID. We optimize proximity labeling in the phagosome and apply PhagoID to immortalized murine macrophages as well as primary human macrophages. Analysis of proteins detected by PhagoID in murine macrophages demonstrate that PhagoID corroborates previous proteomic studies, but also nominates novel proteins with unexpected residence at the phagosome for further study. A direct comparison between the proteins detected by PhagoID between mouse and human macrophages further reveals that human macrophage phagosomes have an increased abundance of proteins involved in the oxidative burst and antigen presentation. Our study develops and benchmarks a new approach to measure the protein composition of the phagosome and validates a subset of these findings, ultimately using PhagoID to grant further insight into the core constituent proteins and species differences at the phagosome lumen.
