## Supplemental Table 3 for "Proximity labeling defines the phagosome lumen proteome of murine and primary human macrophages"

### Sheet: Summary
Supplemental Table 2. Summary of phagosome proteome studies compared in this study and list of "murine core phagosome lumen proteome".
Tab 1 "Description of studies" contains brief summary of each phagosome proteomic analysis compared.
Tab 2 "Murine core phago lumen" contains the list of 43 proteins determined by all compared datasets as a member of the "murine core phagosome lumen proteome".

### Sheet: Tab 1. Description of studies
PMID	Study	Isolation method	Phagosome topologies captured	Cell type	LC-MS/MS quantification
25755298	Dill et al.	Dounce homogenization and sucrose gradient	Phagosome lumen + entire phagosome membrane	Primary BMDM	mTRAQ duplex
25504905	Guo et al.	Dounce homogenization and sucrose gradient	Phagosome lumen + entire phagosome membrane	Primary BMDM and RAW 264.7	Label-free
18971338	Shui et al.	Dounce homogenization, sucrose gradient, membrane fractionation	Entire phagosome membrane	J774A.1	No quantification
36697252	Fabrik et al.	Dounce homogenization, magnetic phagosome isolation	Phagosome lumen + entire phagosome membrane	Primary RTMs from mouse peritoneum, lung, and brain	Label-free
	PhagoID (this study)	Proximity labeling with whole-cell lysis	Phagosome lumen + lumenal face of phagosome membrane	Immortalized BMDM	TMT-10plex

### Sheet: Tab 2. Murine core phago lumen
Uniprot accession	Gene name
P11438	lamp1
O35604	npc1
A0A0R4J138	arsb
P58242	smpdl3b
E9Q4Q2	sf1
A2APM3	cd44
Q8BG07	pld4
P23780	glb1
O88531	ppt1
P31996	cd68
Q920A5	scpep1
O88325	naglu
P97821	ctsc
P29416	hexa
Q07797	lgals3bp
P20060	hexb
O35114	scarb2
Q9WU78	pdcd6ip
Q9QUI0	rhoa
P05064	aldoa
Q8BFR4	gns
P17742	ppia
P26039	tln1
P60766	cdc42
Q8VDN2	atp1a1
Q9CQI6	cotl1
P20491	fcer1g
P97370	atp1b3
P09528	fth1
P17809	slc2a1
O89023	tpp1
F6WR04	ctss
A0A0G2JGX4	atp1a3
K3W4L3	psap
Q99P91	gpnmb
Q9WUU7	ctsz
P18242	ctsd
Q9CZN7	shmt2
Q8BTM8	flna
O89017	lgmn
P51881	slc25a5
P61982	ywhag
P10605	ctsb
