## Supplemental Table 5 for "Proximity labeling defines the phagosome lumen proteome of murine and primary human macrophages"

### Sheet: Sheet1
Reagent description	Clone	Vendor	Isotype	Flow Cytometry dilution (or concentration)	Western Blot dilution
anti-PSAP	Polyclonal (PA5-21340)	ThermoFisher	Rabbit IgG	250
anti-CTSB	D1C7Y	Cell Signaling Technology	Rabbit IgG	250
anti-CTSD	E5V4H	Cell Signaling Technology	Rabbit IgG	250
anti-p22Phox / CYBA	E7Y1F	Cell Signaling Technology	Rabbit IgG	250	1000
anti-gp91Phox / CYBB	54.1	Santa Cruz Biotechnology	Mouse IgG1k	250	1000
anti-ZNF207	7H6L2	ThermoFisher	Rabbit IgG	250	1000
anti-V5 epitope tag	D3H8Q	Cell Signaling Technology	Rabbit IgG	1000
Alexa Fluor 488 conjugated goat anti-rabbit	n/a	ThermoFisher	n/a	1000
Alexa Fluor 647 conjugated streptavidin	n/a	ThermoFisher	n/a	4 ug/mL
Alexa Fluor 647 conjugated goat anti-rabbit	n/a	ThermoFisher	n/a	1000
Alexa Fluor 647 conjugated goat anti-mouse	n/a	ThermoFisher	n/a	1000
IRDye 680RD Goat anti-rabbit	n/a	Licor Bio	n/a		5000
IRDye 680RD Goat anti-mouse	n/a	Licor Bio	n/a		5000
IRDye800RD streptavidin	n/a	Licor Bio	n/a		1000
